# Warming and resource enrichment decouple growth from enzymatic investment, shifting the competitive balance between native and invasive plants

**DOI:** 10.64898/2026.03.25.714348

**Authors:** Keren Yanuka-Golub, Roaa Abu-Alhof, Sawsan Hless, Jackline Abu-Nassar, Maor Matzrafi

## Abstract

Invasive plants can reshape ecosystems by altering soil biogeochemistry and microbial functioning under global change. Competitive interactions between the invasive *Conyza bonariensis* and the native *Helminthotheca echioides* were evaluated under warming, nitrogen enrichment, and elevated CO₂, together with rhizosphere microbial function in solitary versus competitive growth. Plants were grown alone or in interspecific competition under elevated temperature (27 vs 29 °C), ammonium–nitrate fertilization versus no fertilization, and ambient versus elevated CO₂ (400 vs 720 ppm). Plant traits and relative growth rate (RGR) were measured alongside potential extracellular enzyme activities (EEA) of α-D-glucosidase (C acquisition) and N-acetyl-β-D-glucosaminidase (NAGase; N acquisition) and functional gene abundances (nirS and bacterial amoA). To relate enzyme signals to plant demand and microbial biomass, we calculated a growth-normalized rhizosphere investment metric (Specific Rhizosphere Index; SRI) and a biomass-normalized investment metric (Specific Enzyme Activity; SEA). Competition effects were summarized as ΔSRI and ΔTax (change from alone to competition) to quantify how competition altered growth- and biomass-normalized investment. Plant responses were driver- and context-dependent. Elevated CO₂ produced the largest changes in growth traits, especially for the invasive species. Warming effects were modest in solitary plants but became apparent under competition, where elevated temperature reduced competitive suppression via increased invasive leaf production and reduced constraints on native leaf expansion. Fertilization caused comparatively small shifts in plant endpoints. Microbial responses depended strongly on soil conditioning history. Potential EEA showed limited shifts with warming and fertilization, whereas elevated CO₂ enhanced NAGase mainly in invasive-conditioned soils and increased nirS across soils. Despite overlap in ecoenzymatic stoichiometry, SRI and ΔTax revealed treatment- and legacy-dependent patterns in how competition re-scaled microbial C and N acquisition relative to plant growth and microbial biomass. Together, these results indicate that global change can decouple plant growth from enzymatic investment and reconfigure invasive–native interactions through shifts in above–belowground coupling.
