## Supplemental Table S3 for "Warming and resource enrichment decouple growth from enzymatic investment, shifting the competitive balance between native and invasive plants"

### Sheet: Week 5 plant growth
Table S3. Week-5 growth endpoints (leaf number, leaf diameter; mean ± SD) across experiments (alone vs competition) for invasive and native species.
Temp (°C)	Condition	n	Leaf number (mean ± SD)	Leaf diameter (mean ± SD)
27	Invasive	5	34.20 ± 1.64	10.40 ± 0.42
27	Invasive (Comp.)	5	16.60 ± 1.52	7.40 ± 0.65
27	Native	5	7.80 ± 1.30	16.14 ± 3.99
27	Native (Comp.)	5	5.80 ± 0.45	6.40 ± 2.38
29	Invasive	5	34.40 ± 5.22	11.90 ± 1.60
29	Invasive (Comp.)	5	21.80 ± 3.11	9.20 ± 0.84
29	Native	5	8.00 ± 1.00	13.80 ± 1.92
29	Native (Comp.)	4	6.75 ± 1.71	12.12 ± 3.42
Note: 29°C Native (Comp.) has one row with NA for both traits (n = 4).
Treatment	Condition	n	Leaf number (mean ± SD)	Leaf diameter (mean ± SD)
Fertilization	Invasive	4	24.00 ± 4.97	8.95 ± 0.10
Fertilization	Invasive (Comp.)	4	21.00 ± 4.00	7.00 ± 0.58
Fertilization	Native	4	6.00 ± 0.82	10.25 ± 2.18
Fertilization	Native (Comp.)	4	7.00 ± 1.15	11.05 ± 2.42
No Fertilization	Invasive	4	20.25 ± 3.30	8.02 ± 1.23
No Fertilization	Invasive (Comp.)	4	17.00 ± 3.16	5.88 ± 1.03
No Fertilization	Native	4	6.50 ± 1.00	10.05 ± 1.65
No Fertilization	Native (Comp.)	4	7.25 ± 1.50	9.25 ± 1.14
CO₂ level	Condition	n	Leaf number (mean ± SD)	Leaf diameter (mean ± SD)
Low CO₂	Invasive	4	20.25 ± 2.63	13.77 ± 8.00*
Low CO₂	Invasive (Comp.)	4	14.75 ± 0.96	5.83 ± 0.43
Low CO₂	Native	4	8.75 ± 0.96	26.98 ± 3.42
Low CO₂	Native (Comp.)	4	8.25 ± 1.26	25.20 ± 1.62
High CO₂	Invasive	4	34.75 ± 6.75	11.28 ± 0.94
High CO₂	Invasive (Comp.)	4	19.25 ± 3.95	7.28 ± 1.38
High CO₂	Native	4	9.25 ± 0.50	37.23 ± 4.24
High CO₂	Native (Comp.)	4	7.00 ± 1.15	23.05 ± 3.45

### Sheet: Temp Exp. raw soil
Supplementary Table S3. Soil pH and inorganic N (NO₃⁻, NH₄⁺) raw data and ART-based post hoc comparisons
Temperature experiment
Treatment	Temp.	Sample	pH	N-NO3(mg/L)	mg N-NO3/kg dry soil	N-NH4(mg/L)	mg N-NH4/kg dry soil	% Moisture		====================				====================				====================
Control	27	1	8	0.1	1.08647	3.2	34.7669	0.539792		ART ANOVA: pH				ART ANOVA: NO3				ART ANOVA: NH4
Control	27	2	7.9	0.2	2.17293	3.5	38.0263	0.539792		====================				====================				====================
Control	27	3	7.8	0.2	1.91304	2.6	24.8696	0.477273		Analysis of Variance of Aligned Rank Transformed Data				Analysis of Variance of Aligned Rank Transformed Data				Analysis of Variance of Aligned Rank Transformed Data
Control	27	4	8	0.2	2.66216	2.6	34.6081	0.624365
Control	27	5	7.9	0.4	4.09091	3	30.6818	0.511111		Table Type: Anova Table (Type III tests)				Table Type: Anova Table (Type III tests)				Table Type: Anova Table (Type III tests)
Invasive	27	6	7.9	0.3	2.96983	3.3	32.6681	0.49492		Model: No Repeated Measures (lm)				Model: No Repeated Measures (lm)				Model: No Repeated Measures (lm)
Invasive	27	7	7.9	0.2	2.07718	3.1	32.1963	0.518578		Response: art(pH)				Response: art(NO3)				Response: art(NH4)
Invasive	27	8	7.9	0.2	2.44882	3.1	37.9567	0.59164
Invasive	27	9	8	0.1	1.03988	3.1	32.2362	0.519174		Df Df.res F value Pr(>F)				Df Df.res F value Pr(>F)				Df Df.res F value Pr(>F)
Invasive	27	10	8	0.1	0.634357	2.4	15.2246	0.2118		1 SoilType 3 32 8.3253 0.00031068 ***				1 SoilType 3 32 3.0368 0.0432472 *				1 SoilType 3 32 5.1242 0.00523145 **
Native	27	11	7.9	0.1	1.38971	2.2	30.5735	0.640212		2 Temp 1 32 11.2130 0.00209117 **				2 Temp 1 32 4.9897 0.0326136 *				2 Temp 1 32 37.7742 7.1164e-07 ***
Native	27	12	7.8	0.1	1.0503	2.9	30.4588	0.523948		3 SoilType:Temp 3 32 7.0114 0.00093643 ***				3 SoilType:Temp 3 32 4.9642 0.0061011 **				3 SoilType:Temp 3 32 8.4104 0.00028993 ***
Native	27	13	8	0.1	1.22	2.5	30.5	0.590164		---				---
Native	27	14	7.9	0.1	1.10304	2.5	27.576	0.546708		Signif. codes: 0 ‘***’ 0.001 ‘**’ 0.01 ‘*’ 0.05 ‘.’ 0.1 ‘ ’ 1				Signif. codes: 0 ‘***’ 0.001 ‘**’ 0.01 ‘*’ 0.05 ‘.’ 0.1 ‘ ’ 1				Signif. codes: 0 ‘***’ 0.001 ‘**’ 0.01 ‘*’ 0.05 ‘.’ 0.1 ‘ ’ 1
Native	27	15	7.8	0.2	1.93056	1.8	17.375	0.482014
Competition	27	16	7.9	0.1	1.01308	1.9	19.2485	0.506456		Compact letters from Holm-adjusted art.con (α = 0.05)
Competition	27	17	7.7	0.1	1.14147	5	57.0736	0.561969		SoilType	Temp	pH	NO3	NH4
Competition	27	18	7.8	0.1	1.14015	4	45.6061	0.561462		Control	27	acd	a	bc
Competition	27	19	7.8	0.1	1.05537	5.4	56.9899	0.526232		Control	29	a	a	bd
Competition	27	20	7.7	0.1	1.02344	4.1	41.9609	0.51145		Invasive	27	acde	a	c
Control	29	21	7.9	0.2	2.15584	4.6	49.5844	0.536145		Invasive	29	b	a	a
Control	29	22	7.9	0.2	1.74396	4.8	41.8551	0.426593		Native	27	ac	a	bc
Control	29	23	7.9	0.2	2.02778	4.6	46.6389	0.506849		Native	29	be	a	ad
Control	29	24	8	0.2	2.02778	4.3	43.5972	0.506849		Competition	27	bc	a	bd
Control	29	25	8.1	0	0	3.7	37.5139	0.506849		Competition	29	bd	a	ad
Invasive	29	26	7.9	0.1	1.37385	3.9	53.5803	0.63606
Invasive	29	27	7.6	0.2	1.95062	4.7	45.8395	0.487342
Invasive	29	28	7.8	0.2	2.25497	9.6	108.238	0.556535
Invasive	29	29	7.7	0.2	2.25532	6	67.6596	0.556604
Invasive	29	30	7.6	0.1	1.06019	6.9	73.1528	0.528384
Native	29	31	7.5	0.2	3.74074	5.6	104.741	0.732673
Native	29	32	7.6	0.1	0.898649	5.8	52.1216	0.443609
Native	29	33	7.7	0.1	2.125	5.6	119	0.764706
Native	29	34	7.7	0.3	3.36986	5.4	60.6575	0.554878
Native	29	35	7.6	0.2	15.0588	5.3	399.059	0.933594
Competition	29	36	7.7	0.2	2.06646	5.3	54.7611	0.51608
Competition	29	37	7.8	0.1	1.2123	5.1	61.8274	0.587561
Competition	29	38	7.9	0.1	1.08904	5.2	56.6301	0.540881
Competition	29	39	7.8	0.2	2.12338	5.4	57.3312	0.529052
Competition	29	40	7.6	0.1	1.11051	6	66.6304	0.549755

### Sheet: Fertilize Exp. raw soil
Supplementary Table S3. Soil pH and inorganic N (NO₃⁻, NH₄⁺) raw data and ART-based post hoc comparisons
Fertilization experiment
Treatment	Fertilization	Sample	pH	NO3 mg/L	mg N-NO3/kg dry soil	NH4 mg/L	mg N-NH4/kg dry soil		ART ANOVA: pH					====================					====================
Control	No	1	8.1	2.5	57.2917	1.6	36.6667		====================					ART ANOVA: NO3					ART ANOVA: NH4
Control	No	4	8.1	2.3	19.1362	1.5	12.4802							====================					====================
Control	No	18	8.3	6.3	53.1652	0.7	5.90724		Analysis of Variance of Aligned Rank Transformed Data
Control	No	19	8.2	4.3	35.9962	1.7	14.2311							Analysis of Variance of Aligned Rank Transformed Data					Analysis of Variance of Aligned Rank Transformed Data
Invasive	No	8	8.1	0.8	5.69863	1.8	12.8219		Table Type: Anova Table (Type III tests)
Invasive	No	6	8.3	0.4	3.13964	1.7	13.3435		Model: No Repeated Measures (lm)					Table Type: Anova Table (Type III tests)					Table Type: Anova Table (Type III tests)
Invasive	No	22	8.1	0.3	2.41487	1.4	11.2694		Response: art(pH)					Model: No Repeated Measures (lm)					Model: No Repeated Measures (lm)
Invasive	No	23	8.1	0.5	3.89317	1.3	10.1222							Response: art(NO3)					Response: art(NH4)
Native	No	9	8.2	2.7	20.7108	1.8	13.8072		Df Df.res F value Pr(>F)
Native	No	12	8.1	1.6	10.7081	1.8	12.0466		1 SoilType 3 24 0.60723 0.61677					Df Df.res F value Pr(>F)					Df Df.res F value Pr(>F)
Native	No	26	8.2	0.3	2.61538	1.4	12.2051		2 Fertilize 1 24 2.84728 0.10448					1 SoilType 3 23 9.94484 0.00021460 ***					1 SoilType 3 24 0.79708 0.50760
Native	No	28	8.1	2.6	24.4558	0.8	7.52486		3 SoilType:Fertilize 3 24 0.16729 0.91739					2 Fertilize 1 23 14.88580 0.00079947 ***					2 Fertilize 1 24 0.77005 0.38890
Competition	No	14	8.2	1.5	10.8673	1.7	12.3163		---					3 SoilType:Fertilize 3 23 0.41961 0.74064461					3 SoilType:Fertilize 3 24 0.38873 0.76214
Competition	No	15	8.1	0.5	3.28025	1.9	12.465		Signif. codes: 0 ‘***’ 0.001 ‘**’ 0.01 ‘*’ 0.05 ‘.’ 0.1 ‘ ’ 1					---					---
Competition	No	30	7.7	NA	NA	7.4	40.3089							Signif. codes: 0 ‘***’ 0.001 ‘**’ 0.01 ‘*’ 0.05 ‘.’ 0.1 ‘ ’ 1					Signif. codes: 0 ‘***’ 0.001 ‘**’ 0.01 ‘*’ 0.05 ‘.’ 0.1 ‘ ’ 1
Competition	No	32	8.2	0	0	0.8	6.38849		Compact letters from Holm-adjusted art.con (α = 0.05)
Control	Yes	2	8.1	7.9	63.6854	1.3	10.4799		SoilType	Fertilize	pH	NO3	NH4
Control	Yes	3	8.2	7.2	56.7747	1.6	12.6166		Control	No		aB
Control	Yes	17	8.3	8	80.7843	1.8	18.1765		Control	Yes		aA
Control	Yes	20	8.2	5.1	44.1539	1.4	12.1207		Invasive	No		bB
Invasive	Yes	5	8.2	4.5	33.0854	1.5	11.0285		Invasive	Yes		bA
Invasive	Yes	7	8.2	2.8	21.0562	1.7	12.7841		Native	No		bB
Invasive	Yes	21	8.2	3	29.6591	1.4	13.8409		Native	Yes		bA
Invasive	Yes	24	8.2	2.9	24.6019	1.5	12.7251		Competition	No		bB
Native	Yes	10	8.3	5.3	42.6278	1.8	14.4774		Competition	Yes		bA
Native	Yes	11	8.3	7.4	61.4306	1.4	11.622
Native	Yes	25	8.1	1.5	10.8621	1	7.24138		Letter key (for NO3 only):
Native	Yes	27	8.2	2.5	20.1555	0.9	7.25598		Lowercase letters (a, b) = SoilType differences averaged across fertilization (Holm-adjusted art.con).
Competition	Yes	13	8.2	4.7	34.2454	1.7	12.3866		Uppercase letters (A, B) = Fertilization differences averaged across soil types (Holm-adjusted art.con).
Competition	Yes	16	8.1	1.2	8.82996	1.9	13.9808		For pH and NH4, there were no significant effects, so no letters are shown (all groups statistically similar).
Competition	Yes	29	8.1	1.5	19.6875	0.9	11.8125
Competition	Yes	31	8.2	0.1	0.757951	0.8	6.0636

### Sheet: CO2 Exp. raw soil
Supplementary Table S3. Soil pH and inorganic N (NO₃⁻, NH₄⁺) raw data and ART-based post hoc comparisons
CO2 experiment
Treatment	CO2	Sample	pH	NO3 mg/L	mg N-NO3/kg dry soil	NH4 mg/L	mg N-NH4/kg dry soil		====================					====================					====================
Control	Elevated	1	7.9	0.1	1.13808	0.5	5.69042		ART ANOVA: pH					ART ANOVA: NO3					ART ANOVA: NH4
Control	Elevated	2	8	0.5	5.52239	1.6	17.6716		====================					====================					====================
Control	Elevated	3	7.9	1	10.5	1.7	17.85		Analysis of Variance of Aligned Rank Transformed Data					Analysis of Variance of Aligned Rank Transformed Data					Analysis of Variance of Aligned Rank Transformed Data
Control	Elevated	4	8	1.8	20.1812	2	22.4236
Invasive	Elevated	5	7.9	0.1	1.17513	1.6	18.802		Table Type: Anova Table (Type III tests)					Table Type: Anova Table (Type III tests)					Table Type: Anova Table (Type III tests)
Invasive	Elevated	6	7.9	0.2	1.94412	0.1	0.972062		Model: No Repeated Measures (lm)					Model: No Repeated Measures (lm)					Model: No Repeated Measures (lm)
Invasive	Elevated	7	8	0.2	2.03594	2	20.3594		Response: art(pH)					Response: art(NO3)					Response: art(NH4)
Invasive	Elevated	8	8	0.1	0.938878	2.1	19.7164
Native	Elevated	9	8	0	0	2	15.9695		Df Df.res F value Pr(>F)					Df Df.res F value Pr(>F)					Df Df.res F value Pr(>F)
Native	Elevated	10	8	0	0	2.2	24.515		1 SoilType 3 24 0.51179 0.6779886					1 SoilType 3 24 7.0697 0.0014407 **					1 SoilType 3 24 1.6098 0.2132745
Native	Elevated	11	7.9	0	0	2.1	19.7152		2 CO2 1 24 12.15657 0.0019043 **					2 CO2 1 24 12.9946 0.0014205 **					2 CO2 1 24 14.4412 0.0008717 ***
Native	Elevated	12	8	0.1	0.819389	2.1	17.2072		3 SoilType:CO2 3 24 2.37115 0.0955662 .					3 SoilType:CO2 3 24 3.8120 0.0229378 *					3 SoilType:CO2 3 24 2.5207 0.0819088 .
Competition	Elevated	13	7.9	0.1	1.17033	2.4	28.0879		---					---					---
Competition	Elevated	14	7.9	0.1	0.774968	2.3	17.8243		Signif. codes: 0 ‘***’ 0.001 ‘**’ 0.01 ‘*’ 0.05 ‘.’ 0.1 ‘ ’ 1					Signif. codes: 0 ‘***’ 0.001 ‘**’ 0.01 ‘*’ 0.05 ‘.’ 0.1 ‘ ’ 1					Signif. codes: 0 ‘***’ 0.001 ‘**’ 0.01 ‘*’ 0.05 ‘.’ 0.1 ‘ ’ 1
Competition	Elevated	15	7.4	0	0	2.2	24.4544
Competition	Elevated	16	8	0.1	1.06786	2.4	25.6286		Compact letters from Holm-adjusted art.con (α = 0.05)
Control	Ambient	17	8	0.6	6.75789	2.3	25.9053		SoilType	CO2	pH group	NO3 group	NH4 group
Control	Ambient	18	7.9	0	0	2.2	26.9196		Control	Ambient	ab	ab	a
Control	Ambient	19	8	0	0	2.4	30.2253		Control	Elevated	ab	b	b
Control	Ambient	20	8	0.1	1.24639	2.2	27.4206		Native	Ambient	ab	ab	ab
Invasive	Ambient	21	8	0	0	2.2	25.1303		Native	Elevated	ab	a	b
Invasive	Ambient	22	8	0	0	2.1	24.8948		Invasive	Ambient	ab	ab	ab
Invasive	Ambient	23	8.1	0.2	2.36725	2.1	24.8561		Invasive	Elevated	ab	ab	b
Invasive	Ambient	24	8.2	0.2	2.17085	2.3	24.9648		Competition	Ambient	a	a	ab
Native	Ambient	25	7.9	0.1	1.25056	0.1	1.25056		Competition	Elevated	b	ab	ab
Native	Ambient	26	8	0	0	2.1	23.9858
Native	Ambient	27	8.1	0	0	2.1	26.4368
Native	Ambient	28	8	0	0	2.1	23.2423
Competition	Ambient	29	8	0	0	2	26.2537
Competition	Ambient	30	8.1	0	0	2.3	28.6465
Competition	Ambient	31	8.1	0	0	2.2	23.8534
Competition	Ambient	32	8.1	0	0	2.2	24.355
