## Supplemental Table and Figures S4 for "Warming and resource enrichment decouple growth from enzymatic investment, shifting the competitive balance between native and invasive plants"

### Sheet: Table 4A Temp_Metadata
Supplementary Table 4. Temperature experiment: Raw extracellular enzyme activities, gene abundances, and derived ecoenzymatic indices across soil legacies and temperature treatments.
Treatment	Temp.	Sample	pH	mg N-NO3/kg dry soil	mg N-NH4/kg dry soil	N	NAGase	alpha-Gluase	ln NAGase	ln Glucase	C:N	Vector Angle θ	Vector Length L	nirS	amoA_bac	16S	Specific Enzyme Activity (SEA) - NAGase	Specific Enzyme Activity (SEA) - alpha-Glucase	N_Scavenging_Effort	Specific N-Availability	N-Acquisition Efficiency
Control	27	1	8	1.08647	34.7669	35.8534	22.5719	27.7733	3.1167	3.32408	1.23044	43.1559	4.55668	288.983	55.349	36738.4	0.614393	0.755975	0.62956	975909	0.0655525
Control	27	2	7.9	2.17293	38.0263	40.1992	13.4217	10.4594	2.59687	2.3475	0.779288	47.8873	3.50064	281.65	51.9046	27457.8	0.488813	0.380926	0.33388	1.46404e+06	0.0402385
Control	27	3	7.8	1.91304	24.8696	26.7826	15.7918	15.3506	2.75949	2.73115	0.972062	45.2957	3.88252	179.29	52.372	57939.3	0.272557	0.264942	0.589627	462253	0.0681673
Control	27	4	8	2.66216	34.6081	37.2703	13.7379	20.0678	2.62016	2.99912	1.46076	41.1419	3.98245	95.0441	4.61353	37352.2	0.367793	0.537258	0.368602	997806	0.137851
Control	27	5	7.9	4.09091	30.6818	34.7727	11.8585	6.71806	2.47305	1.9048	0.566518	52.3957	3.12157	53.0547	17.1077	16806.2	0.705604	0.399737	0.341029	2.06904e+06	0.169015
Invasive	27	6	7.9	2.96983	32.6681	35.6379	75.5795	69.9309	4.32519	4.24751	0.925263	45.5191	6.06206	833.238	29.989	143968	0.524975	0.48574	2.12076	247541	0.0875546
Invasive	27	7	7.9	2.07718	32.1963	34.2735	29.034	24.5511	3.36847	3.20076	0.8456	46.4624	4.64666	1316.63	113.198	338282	0.0858277	0.0725759	0.847127	101316	0.020306
Invasive	27	8	7.9	2.44882	37.9567	40.4055	33.0027	27.8042	3.49659	3.32519	0.84248	46.4393	4.82525	886.229	87.1165	90753.7	0.363652	0.306369	0.816788	445221	0.0339065
Invasive	27	9	8	1.03988	32.2362	33.2761	23.7248	23.8284	3.16652	3.17088	1.00437	44.9606	4.48122	1761.61	66.6433	134429	0.176485	0.177256	0.712968	247536	0.0129767
Invasive	27	10	8	0.634357	15.2246	15.8589	17.2461	31.0438	2.84759	3.4354	1.80005	39.6552	4.46214	1035.98	23.0962	23791.3	0.724893	1.30484	1.08747	666586	0.0162842
Native	27	11	7.9	1.38971	30.5735	31.9632	27.6503	18.5623	3.31964	2.92113	0.671325	48.6536	4.42188	1808.04	17.2091	44554.1	0.620601	0.416625	0.865066	717403	0.0151488
Native	27	12	7.8	1.0503	30.4588	31.5091	19.0787	19.8777	2.94857	2.9896	1.04188	44.6041	4.19902	1711.84	69.1309	102024	0.187002	0.194835	0.605496	308841	0.0107125
Native	27	13	8	1.22	30.5	31.72	25.27	33.4595	3.22962	3.51033	1.32408	42.615	4.77	1406.88	32.5956	153945	0.16415	0.217347	0.796658	206048	0.017555
Native	27	14	7.9	1.10304	27.576	28.6791	24.7261	14.5501	3.20786	2.6776	0.588451	50.1483	4.1785	1365.87	51.3583	144390	0.171245	0.10077	0.862166	198622	0.0174468
Native	27	15	7.8	1.93056	17.375	19.3056	23.5157	33.6194	3.15767	3.5151	1.42966	41.9338	4.72513	304.851	47.4047	82965.5	0.283439	0.405222	1.21808	232694	0.0667575
Competition	27	16	7.9	1.01308	19.2485	20.2616	13.4418	18.3501	2.59837	2.90964	1.36515	41.7656	3.90096	1159.85	45.6671	106485	0.126231	0.172325	0.663412	190276	0.0111503
Competition	27	17	7.7	1.14147	57.0736	58.2151	20.3764	23.8286	3.01438	3.17089	1.16942	43.5505	4.37504	1381.67	50.1001	104439	0.195103	0.228158	0.350019	557408	0.0142316
Competition	27	18	7.8	1.14015	45.6061	46.7462	12.2873	13.8583	2.50857	2.62889	1.12786	43.6584	3.63372	1469.07	49.8521	21714.7	0.565852	0.638199	0.262852	2.15274e+06	0.0080895
Competition	27	19	7.8	1.05537	56.9899	58.0453	11.5973	8.02781	2.45077	2.08291	0.692214	49.6388	3.21633	1334.15	56.9747	88018.6	0.13176	0.0912059	0.199797	659466	0.00833665
Competition	27	20	7.7	1.02344	41.9609	42.9844	14.2053	12.6457	2.65362	2.53732	0.890211	46.2834	3.67147	1598.18	28.9316	82054	0.173122	0.154115	0.330477	523855	0.00873043
Control	29	21	7.9	2.15584	49.5844	51.7403	11.0272	20.4267	2.40037	3.01684	1.85239	38.5077	3.85527	971.725	485.34	59457.4	0.185464	0.343551	0.213126	870207	0.0075681
Control	29	22	7.9	1.74396	41.8551	43.599	9.78754	12.8283	2.28111	2.55165	1.31067	41.7959	3.42263	68.8497	389.88	64931.5	0.150736	0.197566	0.22449	671462	0.0213362
Control	29	23	7.9	2.02778	46.6389	48.6667	17.4752	15.7236	2.86078	2.75516	0.899764	46.0775	3.97178	1469.61	474.803	105504	0.165636	0.149034	0.35908	461280	0.00898741
Control	29	24	8	2.02778	43.5972	45.625	13.0266	12.5872	2.56699	2.53268	0.966274	45.3855	3.6061	2470.64	436.35	119443	0.109061	0.105383	0.285514	381982	0.00448113
Control	29	25	8.1	0	37.5139	37.5139	14.9793	14.764	2.70667	2.69219	0.985624	45.1537	3.81758	878.609	311.963	68641.2	0.218226	0.215089	0.3993	546522	0.0125816
Invasive	29	26	7.9	1.37385	53.5803	54.9541	30.9893	33.2191	3.43364	3.50312	1.07195	44.4261	4.90528	2552.07	682.957	94156.5	0.329125	0.352807	0.563912	583647	0.00957931
Invasive	29	27	7.6	1.95062	45.8395	47.7901	24.1864	23.4435	3.18579	3.15459	0.969283	45.2819	4.48338	1906.99	646.431	280093	0.0863513	0.0836989	0.506097	170622	0.00947216
Invasive	29	28	7.8	2.25497	NA		22.9805	32.3491	3.13464	3.47658	1.40768	42.0392	4.68109	1360.19	182.786	256925	0.0894442	0.125908			0.0148936
Invasive	29	29	7.7	2.25532	67.6596	69.9149	27.3433	22.1314	3.30847	3.097	0.809391	46.8909	4.53182	2173.02	730.131	313336	0.0872651	0.0706316	0.391094	223131	0.0094185
Invasive	29	30	7.6	1.06019	73.1528	74.213	28.5774	36.406	3.35261	3.59473	1.27395	43.004	4.9155	233.965	687.358	285644	0.100045	0.127452	0.385072	259809	0.0310177
Native	29	31	7.5	3.74074	104.741	108.481	41.243	34.0389	3.71948	3.52751	0.825326	46.5174	5.12619	3265.33	645.37	150339	0.274333	0.226414	0.380185	721577	0.0105462
Native	29	32	7.6	0.898649	52.1216	53.0203	29.9857	40.8579	3.40072	3.7101	1.36258	42.5087	5.03287	1724.66	518.566	643276	0.046614	0.0635153	0.565551	82422.3	0.0133672
Native	29	33	7.7	2.125	119	121.125	38.7385	35.0913	3.65683	3.55795	0.905849	45.7852	5.1021	1995.54	262.202	263899	0.146793	0.132972	0.319823	458982	0.0171581
Native	29	34	7.7	3.36986	60.6575	64.0274	37.6069	32.735	3.62719	3.48844	0.870451	46.117	5.03247	1494.75	561.053	537166	0.0700099	0.0609401	0.587357	119195	0.018293
Native	29	35	7.6	15.0588	399.059	414.118	22.3757	20.8371	3.10798	3.03674	0.931238	45.6642	4.34526	2948.42	607.199	176429	0.126825	0.118104	0.0540322	2.34721e+06	0.00629305
Competition	29	36	7.7	2.06646	54.7611	56.8275	23.8036	22.1329	3.16984	3.09707	0.929813	45.6653	4.43167	2295.18	572.775	437558	0.054401	0.0505827	0.418874	129874	0.00829987
Competition	29	37	7.8	1.2123	61.8274	63.0397	14.5082	16.5546	2.67471	2.80666	1.14105	43.621	3.87704	1679.35	510.553	597098	0.0242978	0.0277251	0.230144	105577	0.00662505
Competition	29	38	7.9	1.08904	56.6301	57.7192	22.0873	20.4791	3.095	3.0194	0.927188	45.7084	4.32387	1031.93	45.6542	540826	0.0408399	0.0378663	0.382668	106724	0.0204971
Competition	29	39	7.8	2.12338	57.3312	59.4545	17.7003	16.0973	2.87358	2.77865	#DIV/0!	45.9623	3.9973		282.179				0.297712	#DIV/0!	0.0627273
Competition	29	40	7.6	1.11051	66.6304	67.7409	19.3189	17.7014	2.96108	2.87364	0.916274	45.8586	4.12624	814.697	682.545	52512.9	0.367888	0.337086	0.285187	1.28999e+06	0.012903

### Sheet: Table 4A CO2_Metadata
Supplementary Table 4. CO2 experiment: Raw extracellular enzyme activities, gene abundances, and derived ecoenzymatic indices across soil legacies and temperature treatments.
Treatment	CO2	Sample	pH	mg N-NO3/kg dry soil	mg N-NH4/kg dry soil	N	NAGase	alpha-Gluase	ln NAGase	ln Glucase	C:N	Vector Angle θ	Vector Length L	nirS	amoA_bac	16S	Specific Enzyme Activity (SEA) - NAGase	Specific Enzyme Activity (SEA) - alpha-Glucase	N_Scavenging_Effort	Specific N-Availability	N-Acquisition Efficiency
Control	Elevated	1	7.9	1.13808	5.69042	6.82851	29.3621	32.9456	3.37971	3.49486	1.12204	44.0404	4.86173	1584.35	3.3796	101190	0.290169	0.325583	4.29993	67482.3	0.0184931
Control	Elevated	2	8	5.52239	17.6716	23.194	23.2152	37.9238	3.14481	3.63558	1.63358	40.8601	4.807	12398	2.06545	134013	0.17323	0.282985	1.00091	173073	0.00187219
Control	Elevated	3	7.9	10.5	17.85	28.35	40.1329	33.8089	3.6922	3.52072	0.842422	46.3618	5.10175	2137.97	3.82207	288357	0.139178	0.117247	1.41562	98315.6	0.018738
Control	Elevated	4	8	20.1812	22.4236	42.6048	28.1008	61.3401	3.3358	4.11643	2.18286	39.02	5.29835	11356.5	3.21251	176089	0.159583	0.348347	0.659568	241950	0.00247372
Invasive	Elevated	5	7.9	1.17513	18.802	19.9772	43.7275	45.4807	3.77798	3.81729	1.04009	44.7034	5.37074	2580.73	2.50696	157787	0.277131	0.288242	2.18887	126609	0.0169274
Invasive	Elevated	6	7.9	1.94412	0.972062	2.91618	52.5743	48.8685	3.96223	3.88913	0.929513	45.5334	5.55199	465.474	2.32956	122798	0.428137	0.397959	18.0285	23747.9	0.112385
Invasive	Elevated	7	8	2.03594	20.3594	22.3953	48.6354	61.0826	3.88435	4.11223	1.25593	43.3677	5.65673	4799.82	2.27661	156506	0.310758	0.39029	2.17168	143096	0.010128
Invasive	Elevated	8	8	0.938878	19.7164	20.6553	16.1495	32.6705	2.78189	3.48647	2.023	38.5867	4.46031	4027.72	2.78167	197610	0.0817243	0.165328	0.781859	104526	0.00400683
Native	Elevated	9	8	0	15.9695	15.9695	24.1152	44.1034	3.18284	3.78654	1.82886	40.0493	4.94655	4285.98	1.63815	76953.1	0.313376	0.573121	1.51008	207523	0.00562438
Native	Elevated	10	8	0	24.515	24.515	23.9375	31.3274	3.17545	3.44449	1.30872	42.6727	4.68487	3698.24	3.26037	189486	0.126329	0.165329	0.976445	129376	0.00646697
Native	Elevated	11	7.9	0	19.7152	19.7152	46.3814	68.3256	3.8369	4.22428	1.47312	42.2487	5.7067	6684.1	3.29708	261150	0.177605	0.261634	2.35257	75493.8	0.00693564
Native	Elevated	12	8	0.819389	17.2072	18.0266	37.1435	53.9085	3.61479	3.98729	1.45136	42.1948	5.38193	2699.26	2.61167	109854	0.338117	0.490729	2.06049	164096	0.0137473
Competition	Elevated	13	7.9	1.17033	28.0879	29.2582	35.5176	50.6955	3.57003	3.92584	1.42734	42.2823	5.30634	10097.6	2.41411	159064	0.223291	0.318712	1.21393	183940	0.00351659
Competition	Elevated	14	7.9	0.774968	17.8243	18.5992	22.5223	34.6609	3.1145	3.54561		41.2964	4.71927	3188.2	0.193306				1.21092	275641	0.00706382
Competition	Elevated	15	7.4	0	24.4544	24.4544	20.6814	35.5662	3.02924	3.5714	1.71972	40.3044	4.68307	4588.78	1.10886	67476.3	0.306499	0.527092	0.845716	174015	0.00450587
Competition	Elevated	16	8	1.06786	25.6286	26.6964	18.7293	31.7201	2.93009	3.45695	1.69361	40.2844	4.53166	6972.17	2.37722	140530	0.133276	0.225717	0.701565	140004	0.00268538
Control	Ambient	17	8	6.75789	25.9053	32.6632	20.2962	25.8696	3.01044	3.25307	1.2746	42.7816	4.43229	4961.1	3.53512	190683	0.10644	0.135668	0.62138	271213	0.00408817
Control	Ambient	18	7.9	0	26.9196	26.9196	23.8872	43.4703	3.17334	3.77208	1.81981	40.073	4.92937	11769.9	2.35391	120434	0.198344	0.360948	0.887355	635919	0.00202912
Control	Ambient	19	8	0	30.2253	30.2253	24.1683	32.7531	3.18504	3.489	1.35521	42.3924	4.72415	4356.97	1.86402	42331.8	0.570925	0.773724	0.799605	231067	0.00554466
Control	Ambient	20	8	1.24639	27.4206	28.667	24.4531	25.2905	3.19676	3.23043	1.03424	44.6998	4.54477	5314.29	2.16593	130807	0.18694	0.193341	0.853006	218417	0.00459951
Invasive	Ambient	21	8	0	25.1303	25.1303	24.1644	50.8624	3.18488	3.92912	2.10485	39.0276	5.05781	144.439	2.62713	131249	0.184112	0.387527	0.961563	267056	0.16431
Invasive	Ambient	22	8	0	24.8948	24.8948	20.6511	34.0639	3.02777	3.52824	1.64949	40.6347	4.64929	90.4693	1.67089	94101.3	0.219457	0.361992	0.829536	260070	0.224127
Invasive	Ambient	23	8.1	2.36725	24.8561	27.2233	15.8873	32.5556	2.76552	3.48295	2.04915	38.4502	4.44736	93.7709	0.746367	95723.5	0.165971	0.3401	0.583592	138352	0.168089
Invasive	Ambient	24	8.2	2.17085	24.9648	27.1357	25.8119	57.7293	3.25083	4.05576	2.23654	38.7134	5.1978	91.6975	1.94708	196769	0.131178	0.293386	0.951215	125226	0.275636
Native	Ambient	25	7.9	1.25056	1.25056	2.50113	17.6426	35.854	2.87032	3.57946	2.03224	38.7257	4.58816	144.267	2.33165	216694	0.0814172	0.165459	7.05386	18375.5	0.120346
Native	Ambient	26	8	0	23.9858	23.9858		14.1758		2.65154		0		149.41	2.69826	136112	0	0.104148	0	31139.4
Native	Ambient	27	8.1	0	26.4368	26.4368	26.2987	46.5558	3.26952	3.84065	1.77027	40.4075	5.04384	102.91	1.1678	770270	0.0341422	0.0604408	0.994775	34321.5	0.252682
Native	Ambient	28	8	0	23.2423	23.2423	34.6422	68.8876	3.54507	4.23248	1.98855	39.9491	5.52099	118.167	2.31842	873917	0.0396401	0.0788262	1.49048	26595.5	0.287522
Competition	Ambient	29	8	0	26.2537	26.2537	45.4797	64.6203	3.81727	4.16853	1.42086	42.4814	5.65227	137.044	1.82735	959163	0.047416	0.0673715	1.73232	27371.4	0.327495
Competition	Ambient	30	8.1	0	28.6465	28.6465	34.2704	46.5414	3.53428	3.84034	1.35806	42.6235	5.21914	178.526	1.87857	1.27244e+06	0.0269329	0.0365766	1.19632	22513.1	0.189964
Competition	Ambient	31	8.1	0	23.8534	23.8534	24.8597	34.42	3.21325	3.53864	1.38457	42.2409	4.77985	583.959	1.91863	1.68495e+06	0.014754	0.0204279	1.04219	14156.7	0.0424316
Competition	Ambient	32	8.1	0	24.355	24.355	40.6802	69.3103	3.70574	4.23859	1.70379	41.1627	5.63011	229.57	1.54851	1.17648e+06	0.034578	0.0589135	1.6703	20701.7	0.176014

### Sheet: Table 4A Fertilize_Metadata
Supplementary Table 4. CO2 experiment: Raw extracellular enzyme activities, gene abundances, and derived ecoenzymatic indices across soil legacies and temperature treatments.
Treatment	Fertilize	Sample	pH	mg N-NO3/kg dry soil	mg N-NH4/kg dry soil	N	NAGase	alpha-Gluase	ln NAGase	ln Glucase	C:N	Vector Angle θ	Vector Length L	nirS	amoA_bac	16S	Specific Enzyme Activity (SEA) - NAGase	Specific Enzyme Activity (SEA) - alpha-Glucase	N_Scavenging_Effort	Specific N-Availability	N-Acquisition Efficiency
Control	No	1	8.1	57.2917	36.6667	93.9583	13.9999	22.4892	2.63905	3.11304	1.60638	40.2894	4.08113	106.729	208.745	47794.2	0.292921	0.470544	0.149002	1.96589e+06	0.0443775
Control	No	4	8.1	19.1362	12.4802	31.6164	24.3224	44.7879	3.1914	3.80194	1.84142	40.0106	4.96385	89.7185	199.129	6181.69	3.9346	7.24526	0.769298	5.11453e+06	0.084205
Control	No	18	8.3	53.1652	5.90724	59.0724	17.739	57.4596	2.87577	4.05108	3.23917	35.37	4.96803	100.367	247.051	48208.5	0.367964	1.1919	0.300293	1.22535e+06	0.0510594
Control	No	19	8.2	35.9962	14.2311	50.2273	45.9619	93.5908	3.82781	4.53893	2.03627	40.1419	5.93751	90.6634	40.6935	36023.8	1.27588	2.59803	0.915078	1.39428e+06	0.349901
Invasive	No	8	8.1	5.69863	12.8219	18.5205	39.251	43.8279	3.66998	3.78027	1.11661	44.1518	5.2687	49.9384	61.0805	31787.1	1.23481	1.3788	2.11932	582644	0.353552
Invasive	No	6	8.3	3.13964	13.3435	16.4831	30.98	60.3551	3.43334	4.10025	1.9482	39.9411	5.34788	98.8908	38.7429	13828.5	2.2403	4.36454	1.8795	1.19197e+06	0.22509
Invasive	No	22	8.1	2.41487	11.2694	13.6843	70.9597	88.9294	4.26211	4.48784	1.25324	43.5222	6.18921	92.1578	216.454	47442.3	1.49571	1.87447	5.1855	288440	0.229932
Invasive	No	23	8.1	3.89317	10.1222	14.0154	32.5221	52.413	3.48192	3.95915	1.61161	41.3303	5.27244	104.653	132.273	21716.8	1.49755	2.41348	2.32045	645372	0.137267
Native	No	9	8.2	20.7108	13.8072	34.5181	30.5202	49.6372	3.41839	3.90474	1.62637	41.2004	5.18964	72.3692	116.709	58783.4	0.519197	0.844408	0.884179	587208	0.161416
Native	No	12	8.1	10.7081	12.0466	22.7547	23.4935	58.2646	3.15672	4.06499		37.8316	5.14675	65.0773	138.682	NA			1.03247	#VALUE!	0.1153
Native	No	26	8.2	2.61538	12.2051	14.8205	17.6559	35.1763	2.87107	3.56037	1.99233	38.8826	4.57376	141.889	29.5216	177611	0.0994077	0.198053	1.19131	249418	0.103004
Native	No	28	8.1	24.4558	7.52486	31.9807	33.3492	37.0709	3.50703	3.61283	1.1116	44.1487	5.03506	200.947	386.466	59420.3	0.561243	0.623876	1.04279	180060	0.056773
Competition	No	14	8.2	10.8673	12.3163	23.1837	16.3756	22.1456	2.79579	3.09764	1.35236	42.068	4.17275	64.8209	219.19	18056.4	0.906912	1.22647	0.706341	#REF!	0.0576583
Competition	No	15	8.1	3.28025	12.465	15.7452	12.1084	25.4523	2.4939	3.23681	2.10205	37.6135	4.08613	82.216	174.529	13338.6	0.90777	1.90818	0.769018	382877	0.047161
Competition	No	30	7.7	NA	40.3089		8.86822	12.6134	2.18247	2.53476	1.42232	40.729	3.34488	54.1236	166.708	41123.4	0.215649	0.306721	#DIV/0!	0	0.0401584
Competition	No	32	8.2	0	6.38849	6.38849	56.0061	43.6566	4.02546	3.77635	0.779498	46.8288	5.51953	90.3995	206.603	10147.6	5.51915	4.30216	8.76672	667339	0.188571
Control	Yes	2	8.1	63.6854	10.4799	74.1653	20.3902	58.5674	3.01505	4.07018	2.87234	36.5298	5.06526	94.4022	212.891	9573.08	2.12995	6.11793	0.274929	3.6413e+06	0.0663541
Control	Yes	3	8.2	56.7747	12.6166	69.3913	21.5066	35.3979	3.06836	3.56665	1.64591	40.7051	4.70487	44.754	126.055	20367.8	1.05591	1.73793	0.309932	738660	0.12591
Control	Yes	17	8.3	80.7843	18.1765	98.9608	28.0903	43.8639	3.33542	3.78109	1.56153	41.4166	5.04199	247.197	538.063	93942.1	0.299017	0.466925	0.283853	3.98508e+06	0.035772
Control	Yes	20	8.2	44.1539	12.1207	56.2746	34.6154	60.6021	3.5443	4.10433	1.75073	40.8123	5.42288	93.9932	292.455	24832.8	1.39394	2.4404	0.615116	8.72235e+06	0.0895733
Invasive	Yes	5	8.2	33.0854	11.0285	44.1139	16.685	39.2339	2.81451	3.66954	2.35145	37.4879	4.62461	99.1572	55.6338	6451.77	2.58611	6.08111	0.378226	5.24748e+06	0.107791
Invasive	Yes	7	8.2	21.0562	12.7841	33.8404	26.3487	39.3666	3.27142	3.67292	1.49406	41.691	4.91859	60.8157	186.802	8406.69	3.13425	4.68277	0.778617	433405	0.106409
Invasive	Yes	21	8.2	29.6591	13.8409	43.5	19.106	53.02	2.95	3.97067	2.77504	36.6105	4.94659	202.713	553.356	78080.3	0.244697	0.679044	0.439219	1.00122e+06	0.0252702
Invasive	Yes	24	8.2	24.6019	12.7251	37.327	11.0667	31.9491	2.40394	3.46414	2.88697	34.7587	4.21654	104.653	184.552	43446.8	0.254717	0.735361	0.296478	232687	0.0382659
Native	Yes	10	8.3	42.6278	14.4774	57.1052	11.1339	50.082	2.41	3.91366	4.49815	31.6244	4.59618	191.387	309.635	160417	0.0694061	0.312199	0.194972	4.3049e+06	0.0222224
Native	Yes	11	8.3	61.4306	11.622	73.0526	22.0403	51.9428	3.09287	3.95014	2.35672	38.0601	5.01692	140.141	310.213	13265.2	1.66152	3.91573	0.301704	1.59175e+06	0.0489398
Native	Yes	25	8.1	10.8621	7.24138	18.1034	30.8455	51.4234	3.42899	3.94009	1.66713	41.0324	5.22325	62.3458	658.507	45894.4	0.672096	1.12047	1.70384	394459	0.0427902
Native	Yes	27	8.2	20.1555	7.25598	27.4115	33.2811	54.7954	3.50499	4.00361	1.64644	41.2008	5.32107	115.921	225.966	84859.4	0.392191	0.64572	1.21413	323022	0.0973452
Competition	Yes	13	8.2	34.2454	12.3866	46.632	44.8857	59.6477	3.80412	4.08845	1.32888	42.9368	5.58451	70.7138	77.2907	9268.34	4.84291	6.43564	0.962552	5.03132e+06	0.303273
Competition	Yes	16	8.1	8.82996	13.9808	22.8107	19.175	35.435	2.95361	3.5677	1.84798	39.6205	4.63166	96.3779	183.029	31138.2	0.615802	1.13799	0.840612	732564	0.0686275
Competition	Yes	29	8.1	19.6875	11.8125	31.5	25.4983	33.2922	3.23861	3.50532	1.30566	42.7352	4.77241	71.832	187.507	141568	0.180114	0.235167	0.80947	222508	0.0983204
Competition	Yes	31	8.2	0.757951	6.0636	6.82155	30.3637	159.048	3.41325	5.06921	5.2381	33.9536	6.11123	40.37	252.516	11993.2	2.53176	13.2616	4.45115	568787	0.103671

### Sheet: Fig. 4SA EEA
Supplementary Figure 4. Raw extracellular enzyme activity across the temperature, fertilization, and CO₂ experiments.

### Sheet: Fig. 4SB gene abundance
Supplementary Figure S4B. Raw functional gene abundances across the temperature, fertilization, and CO₂ experiments.

### Sheet: Table 4C Eco-Stoichio Fig. 4C
Supplemental Figure 4: Ecoenzymatic Stoichiometry and Microbial Nutrient Demand
Treatment	Temp.	ln NAGase	ln Glucase	C:N			Treatment	CO2	ln NAGase	ln Glucase				Treatment	Fertilize	Sample	ln NAGase	ln Glucase
Control	27	3.1167	3.32408	1.06654	0.975019		Control	Elevated	3.37971	3.49486	1.03407	1.09443		Control	No fertilize	1	2.63905	3.11304	1.1796	1.24135
Control	27	2.59687	2.3475	0.903971			Control	Elevated	3.14481	3.63558	1.15606			Control	No fertilize	4	3.1914	3.80194	1.19131
Control	27	2.75949	2.73115	0.989732			Control	Elevated	3.6922	3.52072	0.953558			Control	No fertilize	18	2.87577	4.05108	1.4087
Control	27	2.62016	2.99912	1.14463			Control	Elevated	3.3358	4.11643	1.23402			Control	No fertilize	19	3.82781	4.53893	1.18578
Control	27	2.47305	1.9048	0.770224			Invasive	Elevated	3.77798	3.81729	1.01041	1.07597		Invasive	No fertilize	8	3.66998	3.78027	1.03005	1.10358
Invasive	27	4.32519	4.24751	0.982041	1.01821		Invasive	Elevated	3.96223	3.88913	0.981552			Invasive	No fertilize	6	3.43334	4.10025	1.19424
Invasive	27	3.36847	3.20076	0.950212			Invasive	Elevated	3.88435	4.11223	1.05866			Invasive	No fertilize	22	4.26211	4.48784	1.05296
Invasive	27	3.49659	3.32519	0.950979			Invasive	Elevated	2.78189	3.48647	1.25327			Invasive	No fertilize	23	3.48192	3.95915	1.13706
Invasive	27	3.16652	3.17088	1.00138			Native	Elevated	3.18284	3.78654	1.18967	1.1196		Native	No fertilize	9	3.41839	3.90474	1.14228	1.17506
Invasive	27	2.84759	3.4354	1.20642			Native	Elevated	3.17545	3.44449	1.08473			Native	No fertilize	12	3.15672	4.06499	1.28773
Native	27	3.31964	2.92113	0.879956	0.985737		Native	Elevated	3.8369	4.22428	1.10096			Native	No fertilize	26	2.87107	3.56037	1.24009
Native	27	2.94857	2.9896	1.01392			Native	Elevated	3.61479	3.98729	1.10305			Native	No fertilize	28	3.50703	3.61283	1.03017
Native	27	3.22962	3.51033	1.08692			Competition	Elevated	3.57003	3.92584	1.09967	1.14922		Competition	No fertilize	14	2.79579	3.09764	1.10797	1.12635
Native	27	3.20786	2.6776	0.834699			Competition	Elevated	3.1145	3.54561	1.13842			Competition	No fertilize	15	2.4939	3.23681	1.29789
Native	27	3.15767	3.5151	1.1132			Competition	Elevated	3.02924	3.5714	1.17898			Competition	No fertilize	30	2.18247	2.53476	1.16142
Competition	27	2.59837	2.90964	1.11979	1.00515		Competition	Elevated	2.93009	3.45695	1.17981			Competition	No fertilize	32	4.02546	3.77635	0.938118
Competition	27	3.01438	3.17089	1.05192			Control	Ambient	3.01044	3.25307	1.0806	1.09381		Control	Fertilize	2	3.01505	4.07018	1.34995	1.20099
Competition	27	2.50857	2.62889	1.04796			Control	Ambient	3.17334	3.77208	1.18868			Control	Fertilize	3	3.06836	3.56665	1.1624
Competition	27	2.45077	2.08291	0.849901			Control	Ambient	3.18504	3.489	1.09543			Control	Fertilize	17	3.33542	3.78109	1.13362
Competition	27	2.65362	2.53732	0.956174			Control	Ambient	3.19676	3.23043	1.01053			Control	Fertilize	20	3.5443	4.10433	1.15801
Control	29	2.40037	3.01684	1.25683	1.06396		Invasive	Ambient	3.18488	3.92912	1.23368	1.2265		Invasive	Fertilize	5	2.81451	3.66954	1.30379	1.30338
Control	29	2.28111	2.55165	1.1186			Invasive	Ambient	3.02777	3.52824	1.16529			Invasive	Fertilize	7	3.27142	3.67292	1.12273
Control	29	2.86078	2.75516	0.963079			Invasive	Ambient	2.76552	3.48295	1.25942			Invasive	Fertilize	21	2.95	3.97067	1.34599
Control	29	2.56699	2.53268	0.986635			Invasive	Ambient	3.25083	4.05576	1.24761			Invasive	Fertilize	24	2.40394	3.46414	1.44103
Control	29	2.70667	2.69219	0.99465			Native	Ambient	2.87032	3.57946	1.24706	1.20522		Native	Fertilize	10	2.41	3.91366	1.62393	1.30508
Invasive	29	3.43364	3.50312	1.02024	1.02557		Native	Ambient		2.65154				Native	Fertilize	11	3.09287	3.95014
Invasive	29	3.18579	3.15459	0.990207			Native	Ambient	3.26952	3.84065	1.17468			Native	Fertilize	25	3.42899	3.94009	1.14905
Invasive	29	3.13464	3.47658	1.10908			Native	Ambient	3.54507	4.23248	1.1939			Native	Fertilize	27	3.50499	4.00361	1.14226
Invasive	29	3.30847	3.097	0.936081			Competition	Ambient	3.81727	4.16853	1.09202	1.10592		Competition	Fertilize	13	3.80412	4.08845	1.07474	1.21254
Invasive	29	3.35261	3.59473	1.07222			Competition	Ambient	3.53428	3.84034	1.0866			Competition	Fertilize	16	2.95361	3.5677	1.20791
Native	29	3.71948	3.52751	0.948386	0.99023		Competition	Ambient	3.21325	3.53864	1.10127			Competition	Fertilize	29	3.23861	3.50532	1.08235
Native	29	3.40072	3.7101	1.09097			Competition	Ambient	3.70574	4.23859	1.14379			Competition	Fertilize	31	3.41325	5.06921	1.48516
Native	29	3.65683	3.55795	0.97296
Native	29	3.62719	3.48844	0.961749
Native	29	3.10798	3.03674	0.977078
Competition	29	3.16984	3.09707	0.977042	0.987876
Competition	29	2.67471	2.80666	1.04933
Competition	29	3.095	3.0194	0.975574
Competition	29	2.87358	2.77865	0.966963
Competition	29	2.96108	2.87364	0.97047
