## Supplemental Table S5 for "Warming and resource enrichment decouple growth from enzymatic investment, shifting the competitive balance between native and invasive plants"

### Sheet: Temp
treatment1	group5	Initial size (S0)	Final size (Sf)	Relative Growth Rate (RGR)	SRI NAGase	SRI Glucase		Temp/species	Δ SRI NAG	ΔN-Tax	Δ SRI Glu	ΔC-Tax
27	Native	6	180	0.121471	227.628	152.812		Slope 27 N	-34.2187	-0.0468738	-23.8496	-0.0101587
27	Native	8.8	85.4	0.0811641	235.063	244.908		Slope 27 I	-227.577	-0.136753	-212.862	-0.212556
27	Native	20	144	0.0705029	358.425	474.583		Slope 29 N	-116.694	-0.0110582	-115.067	-0.0070741
27	Native	10	69	0.0689829	358.438	210.923		Slope 29 I	3.8	-0.0165895	-30.2074	-0.0387845
27	Native	16.2	171	0.0841662	279.396	399.441
29	Native	21	153	0.0709256	581.497	479.925
29	Native	13.8	117	0.0763395	392.794	535.213
29	Native	8.1	98	0.0890394	435.072	394.109
29	Native	8	104	0.0916053	410.532	357.348
29	Native	8	84	0.0839777	266.448	248.127
27	Native (Comp.)	9.2	30	0.0422141	318.42	434.692
27	Native (Comp.)	6	39	0.0668501	304.807	356.449
27	Native (Comp.)	5	63	0.0904892	135.788	153.149
27	Native (Comp.)	7.2	25	0.044457	260.866	180.575
27	Native (Comp.)	6.8	30	0.0530098	267.976	238.555
29	Native (Comp.)	10	80.5	0.0744883	319.562	297.133
29	Native (Comp.)	16	153	0.0806375	179.919	205.297
29	Native (Comp.)	12	45	0.0472056	467.896	433.828
29	Native (Comp.)	10
29	Native (Comp.)	6.6	66	0.0822352	234.922	215.253
27	Invasive	44	320	0.0708618	1066.58	986.863
27	Invasive	34	378	0.0860191	337.53	285.415
27	Invasive	30	350	0.0877406	376.14	316.891
27	Invasive	27	367.5	0.0932459	254.432	255.543
27	Invasive	29.6	363	0.0895224	192.646	346.771
29	Invasive	30	504	0.100764	307.545	329.674
29	Invasive	17.5	330	0.104889	230.591	223.508
29	Invasive	24	429	0.102979	223.157	314.134
29	Invasive	10.5	299	0.11961	228.605	185.031
29	Invasive	16	494	0.122498	233.288	297.196
27	Invasive (Comp.)	21	126	0.0639914	210.056	286.759
27	Invasive (Comp.)	12.5	119	0.0804784	253.191	296.087
27	Invasive (Comp.)	15	127.5	0.0764309	160.764	181.318
27	Invasive (Comp.)	28	98	0.0447415	259.206	179.426
27	Invasive (Comp.)	21	144.5	0.0688842	206.221	183.58
29	Invasive (Comp.)	16.2	144	0.0780286	305.062	283.651
29	Invasive (Comp.)	42	225	0.059944	242.029	276.168
29	Invasive (Comp.)	24.5	200	0.0749873	294.547	273.101
29	Invasive (Comp.)	17.5	189	0.0849838	208.279	189.416
29	Invasive (Comp.)	15	250	0.100479	192.268	176.17

### Sheet: CO2
Treatment	Group	Initial size (S0)	Final size (Sf)	Relative Growth Rate (RGR)	SRI NAGase	SRI Glucase		Temp/species	Δ SRI NAG	ΔN-Tax	Δ SRI Glu	ΔC-Tax
Elevated CO2	Invasive	35	409.5	0.102483	426.681	443.789		Slope ambient N	75.1536	-0.00787965	77.4757	-0.0563961
Elevated CO2	Invasive	50	386.1	0.0851697	617.289	573.778		Slope ambient I	395.259	-0.144259	428.424	-0.299929
Elevated CO2	Invasive	36	273	0.0844147	576.149	723.601		Slope elevated N	-39.801	-0.0178343	-39.4834	-0.0155294
Elevated CO2	Invasive	63.8	508.4	0.0864798	186.743	377.782		Slope elevated I	-58.9788	-0.0534156	92.4032	0.0467185
Ambient CO2	Invasive	35.7	218.5	0.0754848	320.123	673.809
Ambient CO2	Invasive	44	193.6	0.0617335	334.521	551.789
Ambient CO2	Invasive	25.9	0
Ambient CO2	Invasive	36	414	0.101764	253.643	567.283
Elevated CO2	Native	39	347.4	0.0911215	264.649	484.007
Elevated CO2	Native	23.6	279	0.102915	232.594	304.4
Elevated CO2	Native	30	364.5	0.104055	445.738	656.627
Elevated CO2	Native	49.8	388	0.0855413	434.217	630.205
Ambient CO2	Native	63.7	209.7	0.0496456	355.371	722.2
Ambient CO2	Native	34.8	275	0.0861314		164.583
Ambient CO2	Native	42	251.2	0.0745242	352.888	624.707
Ambient CO2	Native	42.8	205.6	0.0653914	529.766	1053.46
Elevated CO2	Invasive (Comp.)	36	212.5	0.073976	480.123	685.297
Elevated CO2	Invasive (Comp.)	28	140.4	0.0671788	335.259	515.95
Elevated CO2	Invasive (Comp.)	25	135	0.0702666	294.328	506.161
Elevated CO2	Invasive (Comp.)	32	84.8	0.0406067	461.237	781.154
Elevated CO2	Native (Comp.)	14	111	0.0862697	411.704	587.64
Elevated CO2	Native (Comp.)	30	212	0.0814745	276.433	425.42
Elevated CO2	Native (Comp.)	30	197.6	0.0785436	263.312	452.821
Elevated CO2	Native (Comp.)	25	135	0.0702666	266.546	451.424
Ambient CO2	Invasive (Comp.)	21.6	86.8	0.0579547	784.745	1115.01
Ambient CO2	Invasive (Comp.)	26.6	75.6	0.0435227	787.415	1069.36
Ambient CO2	Invasive (Comp.)	28	93	0.0500165	497.031	688.174
Ambient CO2	Invasive (Comp.)	22.8	88	0.056274	722.894	1231.66
Ambient CO2	Native (Comp.)	36.8	171.5	0.0641286	709.195	1007.67
Ambient CO2	Native (Comp.)	30	204	0.0798718	429.068	582.702
Ambient CO2	Native (Comp.)	33	218.4	0.0787425	315.709	437.121
Ambient CO2	Native (Comp.)	33	235	0.0817949	497.343	847.367

### Sheet: Fertilize
Treatment	Group	Initial size (S0)	Final size (Sf)	Relative Growth Rate (RGR)	SRI NAGase	SRI Glucase		Temp/species	Δ SRI NAG	ΔN-Tax	Δ SRI Glu	ΔC-Tax
Fertilization	Invasive	21.6	193.6	0.0913792	182.591	429.353		Slope NO fertilize N	37.8253	1.49409	-137.034	1.38044
Fertilization	Invasive	60	243	0.0582799	452.106	675.475		Slope NO fertilize I	-334.856	0.270278	-620.39	-0.57194
Fertilization	Invasive	30.1	162	0.070128	272.445	756.046		Slope fertilize N	102.457	1.34384	309.665	3.76907
Fertilization	Invasive	48	261	0.070555	156.852	452.825		Slope Fertilize I	337.551	0.4877	895.615	2.22303
No Fertilization	Invasive	54	136.5	0.0386392	1015.83	1134.29
No Fertilization	Invasive	66	194.4	0.045011	688.276	1340.9
No Fertilization	Invasive	44	190	0.0609514	1164.2	1459.02
No Fertilization	Invasive	29.6	128	0.0610107	533.055	859.079
Fertilization	Native	6	42.5	0.0815727	136.491	613.956
Fertilization	Native	3	51	0.118051	186.702	440.005
Fertilization	Native	8	91	0.101309	304.469	507.59
Fertilization	Native	6	66	0.0999123	333.103	548.435
No Fertilization	Native	6	55	0.0923156	330.607	537.69
No Fertilization	Native	6	81.9	0.108906	215.723	535
No Fertilization	Native	4.5	66.5	0.112214	157.342	313.477
No Fertilization	Native	6	56	0.0930663	358.338	398.327
Fertilization	Invasive (Comp.)	40	142.5	0.0529359	847.925	1126.79
Fertilization	Invasive (Comp.)	28	123.5	0.0618349	310.1	573.059
Fertilization	Invasive (Comp.)	45	123.5	0.0420658	606.153	791.431
Fertilization	Invasive (Comp.)	66	202.5	0.0467119	650.022	3404.88
Fertilization	Native (Comp.)	10	69.6	0.0808408	555.236	737.841
Fertilization	Native (Comp.)	6	84	0.109961	174.38	322.252
Fertilization	Native (Comp.)	8	76	0.0938038	271.826	354.913
Fertilization	Native (Comp.)	10	72	0.0822534	369.149	1933.64
No Fertilization	Invasive (Comp.)	12	70	0.0734829	222.849	301.371
No Fertilization	Invasive (Comp.)	60	136.5	0.0342492	353.537	743.152
No Fertilization	Invasive (Comp.)	36	126	0.0521985	169.894	241.644
No Fertilization	Invasive (Comp.)	27	75	0.0425688	1315.66	1025.55
No Fertilization	Native (Comp.)	6	85.5	0.110698	147.93	200.054
No Fertilization	Native (Comp.)	4.5	70.4	0.114588	105.669	222.12
No Fertilization	Native (Comp.)	8.1	64.2	0.0862558	102.813	146.233
No Fertilization	Native (Comp.)	10	48	0.065359	856.899	667.951
