## Supplemental Figure S6 for "Warming and resource enrichment decouple growth from enzymatic investment, shifting the competitive balance between native and invasive plants"

### Sheet: N-Acquisition Efficiency
Treatment	Temp.	Temp	CO2	CO2	Fertilize	Fertilize	Treatment		N-Acquisition Efficiency =			NAGase/(nirS+amoA)
Control	27	0.0655525	Ambient	0.00408817	No	0.0443775	Control
Control	27	0.0402385	Ambient	0.00202912	No	0.084205	Control
Control	27	0.0681673	Ambient	0.00554466	No	0.0510594	Control
Control	27	0.137851	Ambient	0.00459951	No	0.349901	Control
Control	27	0.169015	Ambient	0.16431	No	0.353552	Invasive
Invasive	27	0.0875546	Ambient	0.224127	No	0.22509	Invasive
Invasive	27	0.020306	Ambient	0.168089	No	0.229932	Invasive
Invasive	27	0.0339065	Ambient	0.275636	No	0.137267	Invasive
Invasive	27	0.0129767	Ambient	0.120346	No	0.161416	Native
Invasive	27	0.0162842	Ambient		No	0.1153	Native
Native	27	0.0151488	Ambient	0.252682	No	0.103004	Native
Native	27	0.0107125	Ambient	0.287522	No	0.056773	Native
Native	27	0.017555	Ambient	0.327495	No	0.0576583	Competition
Native	27	0.0174468	Ambient	0.189964	No	0.047161	Competition
Native	27	0.0667575	Ambient	0.0424316	No	0.0401584	Competition
Competition	27	0.0111503	Ambient	0.176014	No	0.188571	Competition
Competition	27	0.0142316	Elevated	0.0184931	Yes	0.0663541	Control
Competition	27	0.0080895	Elevated	0.00187219	Yes	0.12591	Control
Competition	27	0.00833665	Elevated	0.018738	Yes	0.035772	Control
Competition	27	0.00873043	Elevated	0.00247372	Yes	0.0895733	Control
Control	29	0.0075681	Elevated	0.0169274	Yes	0.107791	Invasive
Control	29	0.0213362	Elevated	0.112385	Yes	0.106409	Invasive
Control	29	0.00898741	Elevated	0.010128	Yes	0.0252702	Invasive
Control	29	0.00448113	Elevated	0.00400683	Yes	0.0382659	Invasive
Control	29	0.0125816	Elevated	0.00562438	Yes	0.0222224	Native
Invasive	29	0.00957931	Elevated	0.00646697	Yes	0.0489398	Native
Invasive	29	0.00947216	Elevated	0.00693564	Yes	0.0427902	Native
Invasive	29	0.0148936	Elevated	0.0137473	Yes	0.0973452	Native
Invasive	29	0.0094185	Elevated	0.00351659	Yes	0.303273	Competition
Invasive	29	0.0310177	Elevated	0.00706382	Yes	0.0686275	Competition
Native	29	0.0105462	Elevated	0.00450587	Yes	0.0983204	Competition
Native	29	0.0133672	Elevated	0.00268538	Yes	0.103671	Competition
Native	29	0.0171581
Native	29	0.018293
Native	29	0.00629305
Competition	29	0.00829987
Competition	29	0.00662505
Competition	29	0.0204971
Competition	29	0.0627273
Competition	29	0.012903
